# Middle Eastern Genetic Variation Improves Clinical Annotation of the Human Genome

**DOI:** 10.1101/2021.05.15.444284

**Authors:** Sathishkumar Ramaswamy, Ruchi Jain, Maha El Naofal, Nour Halabi, Sawsan Yaslam, Alan Taylor, Ahmad Abou Tayoun

**Affiliations:** Al Jalila Genomics Center, Al Jalila Children’s Hospital, Dubai, 20046, United Arab Emirates; Center for Genomic Discovery, Mohammed Bin Rashid University of Medicine and Health Sciences, Dubai, 505055, United Arab Emirates

**Keywords:** Middle east variants, whole exome sequencing, whole genome sequencing, knockouts, common variants

## Abstract

Genetic variation in populations of Middle Eastern origin remains highly underrepresented in most comprehensive genomic databases. This underrepresentation hampers the functional annotation of the human genome and challenges accurate clinical variant interpretation. To highlight the importance of capturing genetic variation in the Middle East, we aggregated whole exome and genome sequencing data from 2116 individuals in the Middle East and established the Middle East Variation (MEV) database. Of the high-impact coding (missense and loss of function) variants in this database, 53% were absent from the most comprehensive Genome Aggregation Database (gnomAD), thus representing a unique Middle Eastern variation dataset which might directly impact clinical variant interpretation. We highlight 39 variants with minor allele frequency >1% in the MEV database that were previously reported as rare disease variants in ClinVar and the Human Gene Mutation Database (HGMD). Furthermore, the MEV database consisted of 281 putative homozygous loss of function (LoF) variants, or complete knockouts, of which 31.7% (89/281) were absent from gnomAD. This set represents either complete knockouts of 83 unique genes in reportedly healthy individuals, with implications regarding disease penetrance and expressivity, or might affect dispensable exons, thus refining the clinical annotation of those regions. Intriguingly, 24 of those genes have several clinically significant variants reported in ClinVar and/or HGMD. Our study shows that genetic variation in the Middle East improves functional annotation and clinical interpretation of the genome and emphasizes the need for expanding sequencing studies in the Middle East and other underrepresented populations.
