## Supplementary Tables for "Middle Eastern Genetic Variation Improves Clinical Annotation of the Human Genome"

### Sheet: Supp_Table1
Supplementary Table S1: Summary of the variant quality metrics
Description	QATAR	GME
Remove duplicates	Yes	Yes
Indel Realignment	Yes	Yes
Base Recalibration	Yes	Yes
Joint Genotyping	Yes	Yes
Variant Recalibration	Yes	Yes
Minimum Depth	>= 10	>= 10
PHRED-scaled Genotype/SNP quality	>30	>20

### Sheet: Supp_Table2
Supplementary Table S2: Functional annotation of the common Middle East Disease variants (CMEDVs).
Chr:Pos	Reference	Alternative	Gene Names	Sequence Ontology (Combined)	Effect	HGVS c. (Clinically Relevant)	HGVS p. (Clinically Relevant)	ClinVar_Classification	ClinVar_Review Status	OMIM ID	OMIM_Phenotypes	HGMD_CLASS	GnomAD Alternate Allele Frequency	MEV Frequency
1:12049283	C	T	MFN2	missense_variant	Missense	NM_014874.4:c.58C>T	NP_055689.1:p.His20Tyr	Conflicting	(1 Star) Criteria Provided, Conflicting Interpretations	601152,609260,617087	NEUROPATHY, HEREDITARY MOTOR AND SENSORY, TYPE VIA; HMSN6A,CHARCOT-MARIE-TOOTH DISEASE, AXONAL, AUTOSOMAL DOMINANT, TYPE 2A2A; CMT2A2A,CHARCOT-MARIE-TOOTH DISEASE, AXONAL, AUTOSOMAL RECESSIVE, TYPE 2A2B; CMT2A2B	DM	6.58711e-05	0.0271739
1:192778269	G	A	RGS2	missense_variant	Missense	NM_002923.4:c.68G>A	NP_002914.1:p.Gly23Asp	Uncertain Significance	(1 Stars) Criteria Provided, Single Submitter	N/A	N/A	DM	0.000643559	0.018431
1:25889633	C	A	LDLRAP1	missense_variant	Missense	NM_015627.3:c.605C>A	NP_056442.2:p.Ser202Tyr	Conflicting	(1 Star) Criteria Provided, Conflicting Interpretations	603813	HYPERCHOLESTEROLEMIA, AUTOSOMAL RECESSIVE; ARH	DM	0.0013283	0.0101607
1:94473807	C	T	ABCA4	missense_variant	Missense	NM_000350.3:c.5882G>A	NP_000341.2:p.Gly1961Glu	Conflicting	(1 Star) Criteria Provided, Conflicting Interpretations	153800,248200,601718,604116	MACULAR DEGENERATION, AGE-RELATED, 2; ARMD2,STARGARDT DISEASE 1; STGD1,RETINITIS PIGMENTOSA 19; RP19,CONE-ROD DYSTROPHY 3; CORD3	DM	0.00406661	0.018431
1:94520768	G	A	ABCA4	missense_variant	Missense	NM_000350.3:c.2486C>T	NP_000341.2:p.Thr829Met	Uncertain Significance	(2 Stars) Criteria Provided, Multiple Submitters, No Conflicts	153800,248200,601718,604116	MACULAR DEGENERATION, AGE-RELATED, 2; ARMD2,STARGARDT DISEASE 1; STGD1,RETINITIS PIGMENTOSA 19; RP19,CONE-ROD DYSTROPHY 3; CORD3	DM	0.000207873	0.0141777
10:102746577	G	T	MRPL43	missense_variant	Missense	NM_176794.2:c.394C>A	NP_789764.1:p.Pro132Thr	N/A	N/A	N/A	N/A	DM	0.000172396	0.0203214
10:124175436	G	A	PLEKHA1	missense_variant	Missense	NM_021622.5:c.530G>A	NP_067635.2:p.Ser177Asn	N/A	N/A	N/A	N/A	DM	0.00159633	0.0113422
11:108121708	G	T	ATM	missense_variant	Missense	NM_000051.4:c.1516G>T	NP_000042.3:p.Gly506Cys	Conflicting	(1 Star) Criteria Provided, Conflicting Interpretations	114480,208900	BREAST CANCER,ATAXIA-TELANGIECTASIA; AT	DM	3.80271e-05	0.010397
13:23913549	T	C	SACS	missense_variant	Missense	NM_014363.6:c.4466A>G	NP_055178.3:p.Asn1489Ser	Conflicting	(1 Star) Criteria Provided, Conflicting Interpretations	270550	SPASTIC ATAXIA, CHARLEVOIX-SAGUENAY TYPE; SACS	DM	0.00802747	0.010397
14:36986889	CCG	-	NKX2-1,SFTA3	inframe_deletion	Missense	NM_001079668.3:c.798_800delCGG,NR_138601.1:n.89+1782_89+1784delCGG	NP_001073136.1:p.Gly271del,N/A	N/A	N/A	118700,188550,610978	CHOREA, BENIGN HEREDITARY; BHC,THYROID CANCER, NONMEDULLARY, 1; NMTC1,CHOREOATHETOSIS AND CONGENITAL HYPOTHYROIDISM WITH OR WITHOUT PULMONARY DYSFUNCTION; CAHTP	DM	N/A	0.0439509
14:74978010	G	C	LTBP2	missense_variant	Missense	NM_000428.3:c.2966C>G	NP_000419.1:p.Pro989Arg	Conflicting	(1 Star) Criteria Provided, Conflicting Interpretations	251750,613086,614819	MICROSPHEROPHAKIA AND/OR MEGALOCORNEA, WITH ECTOPIA LENTIS AND WITH OR WITHOUT SECONDARY GLAUCOMA; MSPKA,GLAUCOMA 3, PRIMARY CONGENITAL, D; GLC3D,WEILL-MARCHESANI SYNDROME 3; WMS3	DM	0.00416145	0.0115784
15:55759242	T	-	DNAAF4,DNAAF4-CCPG1	frameshift_variant	LoF	NM_130810.4:c.523delA,NR_037923.1:n.778delA	NP_570722.2:p.Ile175Phefs*21,N/A	Likely Pathogenic	(1 Stars) Criteria Provided, Single Submitter	127700,615482	DYSLEXIA, SUSCEPTIBILITY TO, 1; DYX1,CILIARY DYSKINESIA, PRIMARY, 25; CILD25	DM?	N/A	0.0122873
16:2157943	A	C	PKD1	missense_variant	Missense	NM_001009944.3:c.7006T>G	NP_001009944.3:p.Tyr2336Asp	N/A	N/A	173900	POLYCYSTIC KIDNEY DISEASE 1 WITH OR WITHOUT POLYCYSTIC LIVER DISEASE; PKD1	DM	N/A	0.0148866
16:3293257	C	A	MEFV	missense_variant	Missense	NM_000243.3:c.2230G>T	NP_000234.1:p.Ala744Ser	Conflicting	(1 Star) Criteria Provided, Conflicting Interpretations	134610,249100	FAMILIAL MEDITERRANEAN FEVER, AUTOSOMAL DOMINANT,FAMILIAL MEDITERRANEAN FEVER; FMF	DM	0.00178395	0.0139414
17:7128292	G	A	ACADVL	missense_variant	Missense	NM_000018.4:c.1844G>A	NP_000009.1:p.Arg615Gln	Conflicting	(1 Star) Criteria Provided, Conflicting Interpretations	201475	ACYL-CoA DEHYDROGENASE, VERY LONG-CHAIN, DEFICIENCY OF; ACADVLD	DM	0.00266696	0.0141777
19:49685865	G	A	TRPM4	missense_variant	Missense	NM_017636.4:c.1294G>A	NP_060106.2:p.Ala432Thr	Conflicting	(1 Star) Criteria Provided, Conflicting Interpretations	604559	PROGRESSIVE FAMILIAL HEART BLOCK, TYPE IB; PFHB1B	DM	0.000451988	0.0196125
19:49691898	G	A	TRPM4	missense_variant	Missense	NM_017636.4:c.1744G>A	NP_060106.2:p.Gly582Ser	Conflicting	(1 Star) Criteria Provided, Conflicting Interpretations	604559	PROGRESSIVE FAMILIAL HEART BLOCK, TYPE IB; PFHB1B	DM	0.000478782	0.022448
19:50917023	G	A	POLD1	missense_variant	Missense	NM_002691.4:c.2275G>A	NP_002682.2:p.Val759Ile	Conflicting	(1 Star) Criteria Provided, Conflicting Interpretations	612591,615381	COLORECTAL CANCER, SUSCEPTIBILITY TO, 10; CRCS10,MANDIBULAR HYPOPLASIA, DEAFNESS, PROGEROID FEATURES, AND LIPODYSTROPHY SYNDROME; MDPL	DM	0.00157057	0.0196125
19:6375505	G	A	PSPN	missense_variant	Missense	NM_004158.4:c.271C>T	NP_004149.1:p.Arg91Cys	N/A	N/A	N/A	N/A	DM	0.00109972	0.0113422
2:211521333	A	G	CPS1	missense_variant	Missense	NM_001875.5:c.3643A>G	NP_001866.2:p.Ile1215Val	Conflicting	(1 Star) Criteria Provided, Conflicting Interpretations	237300,615371	CARBAMOYL PHOSPHATE SYNTHETASE I DEFICIENCY, HYPERAMMONEMIA DUE TO,PULMONARY HYPERTENSION, NEONATAL, SUSCEPTIBILITY TO; PHN	DM	0.00145798	0.0122873
2:233394756	C	T	CHRND	missense_variant	Missense	NM_000751.3:c.727C>T	NP_000742.1:p.Arg243Cys	Uncertain Significance	(2 Stars) Criteria Provided, Multiple Submitters, No Conflicts	253290,616321,616322,616323	MULTIPLE PTERYGIUM SYNDROME, LETHAL TYPE; LMPS,MYASTHENIC SYNDROME, CONGENITAL, 3A, SLOW-CHANNEL; CMS3A,MYASTHENIC SYNDROME, CONGENITAL, 3B, FAST-CHANNEL; CMS3B,MYASTHENIC SYNDROME, CONGENITAL, 3C, ASSOCIATED WITH ACETYLCHOLINE RECEPTOR DEFICIENCY; CMS3C	DM	0.000337107	0.0189036
2:29294528	G	A	PCARE	missense_variant	Missense	NM_001029883.3:c.2600C>T	NP_001025054.1:p.Pro867Leu	Conflicting	(1 Star) Criteria Provided, Conflicting Interpretations	613428	RETINITIS PIGMENTOSA 54; RP54	DM	0.00192876	0.0241021
2:38298394	C	T	CYP1B1	missense_variant	Missense	NM_000104.4:c.1103G>A	NP_000095.2:p.Arg368His	Conflicting	(1 Star) Criteria Provided, Conflicting Interpretations	231300,617315	GLAUCOMA 3, PRIMARY CONGENITAL, A; GLC3A,ANTERIOR SEGMENT DYSGENESIS 6; ASGD6	DM	0.00430151	0.0177221
2:71738977	G	A	DYSF	missense_variant	Missense	NM_003494.4:c.383G>A	NP_003485.1:p.Gly128Glu	Conflicting	(1 Star) Criteria Provided, Conflicting Interpretations	253601,254130,606768	MUSCULAR DYSTROPHY, LIMB-GIRDLE, AUTOSOMAL RECESSIVE 2; LGMDR2,MIYOSHI MUSCULAR DYSTROPHY 1; MMD1,MYOPATHY, DISTAL, WITH ANTERIOR TIBIAL ONSET; DMAT	DM	0.0056753	0.0382798
21:15561623	C	T	LIPI	missense_variant	Missense	NM_001302998.2:c.164G>A	NP_001289927.1:p.Cys55Tyr	Uncertain Significance	(0 Stars) No Assertion Criteria Provided	145750	HYPERTRIGLYCERIDEMIA, FAMILIAL	DM	0.00569947	0.0101607
22:43924750	G	A	EFCAB6,EFCAB6-AS1	missense_variant	Missense	NM_022785.4:c.4489C>T,NR_046563.1:n.245-5983G>A	NP_073622.2:p.Arg1497Trp,N/A	N/A	N/A	N/A	N/A	DM	0.000113983	0.0155955
3:120315283	C	T	NDUFB4	missense_variant	Missense	NM_004547.6:c.77C>T	NP_004538.2:p.Ser26Phe	N/A	N/A	N/A	N/A	DM	0.000154727	0.0134688
3:137742541	G	A	CLDN18	missense_variant	Missense	NM_016369.4:c.262G>A	NP_057453.1:p.Val88Ile	N/A	N/A	N/A	N/A	DM	0.00194634	0.0113422
3:164741534	A	G	SI	missense_variant	Missense	NM_001041.4:c.2923T>C	NP_001032.2:p.Tyr975His	Conflicting	(1 Star) Criteria Provided, Conflicting Interpretations	222900	SUCRASE-ISOMALTASE DEFICIENCY, CONGENITAL; CSID	DM	0.00438733	0.0113422
4:187130349	G	A	CYP4V2	missense_variant	Missense	NM_207352.4:c.1328G>A	NP_997235.3:p.Arg443Gln	Conflicting	(1 Star) Criteria Provided, Conflicting Interpretations	210370	BIETTI CRYSTALLINE CORNEORETINAL DYSTROPHY; BCD	DM	0.00192861	0.0101607
4:6303974	C	T	WFS1	missense_variant	Missense	NM_006005.3:c.2452C>T	NP_005996.2:p.Arg818Cys	Conflicting	(1 Star) Criteria Provided, Conflicting Interpretations	116400,125853,222300,600965,614296	CATARACT 41; CTRCT41,DIABETES MELLITUS, NONINSULIN-DEPENDENT; NIDDM,WOLFRAM SYNDROME 1; WFS1,DEAFNESS, AUTOSOMAL DOMINANT 6; DFNA6,WOLFRAM-LIKE SYNDROME, AUTOSOMAL DOMINANT; WFSL	DM	0.00464525	0.010397
5:70936845	G	A	MCCC2	missense_variant	Missense	NM_022132.5:c.1015G>A	NP_071415.1:p.Val339Met	Likely Pathogenic	(2 Stars) Criteria Provided, Multiple Submitters, No Conflicts	210210	3-METHYLCROTONYL-CoA CARBOXYLASE 2 DEFICIENCY; MCC2D	DM	0.000704425	0.0132325
6:108197851	A	C	SEC63	missense_variant	Missense	NM_007214.5:c.1951T>G	NP_009145.1:p.Trp651Gly	N/A	N/A	617004	POLYCYSTIC LIVER DISEASE 2 WITH OR WITHOUT KIDNEY CYSTS; PCLD2	DM	4.162e-06	0.0122873
6:76624538	G	A	MYO6	missense_variant	Missense	NM_004999.4:c.3667G>A	NP_004990.3:p.Asp1223Asn	Conflicting	(1 Star) Criteria Provided, Conflicting Interpretations	606346,607821	DEAFNESS, AUTOSOMAL DOMINANT 22; DFNA22,DEAFNESS, AUTOSOMAL RECESSIVE 37; DFNB37	DM	0.00948354	0.0210302
6:7727525	C	G	BMP6	missense_variant	Missense	NM_001718.6:c.337C>G	NP_001709.1:p.Gln113Glu	N/A	N/A	N/A	N/A	DM	0.00659247	0.0108696
9:134394834	C	G	POMT1	missense_variant	Missense	NM_007171.4:c.1611C>G	NP_009102.4:p.Ser537Arg	Conflicting	(1 Star) Criteria Provided, Conflicting Interpretations	236670,609308,613155	MUSCULAR DYSTROPHY-DYSTROGLYCANOPATHY (CONGENITAL WITH BRAIN AND EYE ANOMALIES), TYPE A, 1; MDDGA1,MUSCULAR DYSTROPHY-DYSTROGLYCANOPATHY (LIMB-GIRDLE), TYPE C, 1; MDDGC1,MUSCULAR DYSTROPHY-DYSTROGLYCANOPATHY (CONGENITAL WITH MENTAL RETARDATION), TYPE B, 1; MDDGB1	DM	0.0013918	0.0212665
9:396872	A	G	DOCK8	missense_variant	Missense	NM_203447.4:c.3058A>G	NP_982272.2:p.Ile1020Val	Conflicting	(1 Star) Criteria Provided, Conflicting Interpretations	243700	HYPER-IgE RECURRENT INFECTION SYNDROME 2, AUTOSOMAL RECESSIVE; HIES2	DM	0.000481398	0.0122873
X:153762634	G	A	G6PD	missense_variant	Missense	NM_001042351.3:c.563C>T	NP_001035810.1:p.Ser188Phe	Conflicting	(1 Star) Criteria Provided, Conflicting Interpretations	300908,611162	ANEMIA, NONSPHEROCYTIC HEMOLYTIC, DUE TO G6PD DEFICIENCY,MALARIA, SUSCEPTIBILITY TO	DM	0.0017973	0.0200851
X:48759668	AG	-	PQBP1	frameshift_variant	LoF	NM_005710.2:c.461_462delAG	NP_005701.1:p.Glu154Alafs*12	Pathogenic	(0 Stars) No Assertion Criteria Provided	309500	RENPENNING SYNDROME 1; RENS1	DM	N/A	0.0148866

### Sheet: Supp_Table3
Supplementary Table S3: Unique high confidence homozygous loss of function variants.
Chr:Pos	Reference	Alternative	Gene Names	Sequence Ontology	HGVS c. (Clinically Relevant)	HGVS p. (Clinically Relevant)	#CDS	Total CDS	Strand	HGMD1	ClinVar2	OMIM ID	OMIM_Phenotypes	Qatar/GME3	GnomAD Alternate Allele Frequency	MEV Frequency	pext4
1:110167990	T	-	AMPD2	frameshift_variant	NM_001368809.2:c.157delT	NP_001355738.1:p.Cys53Alafs*80	2,2,2	18,18,18	+,+,+	DM	Pathogenic	615686,615809	SPASTIC PARAPLEGIA 63, AUTOSOMAL RECESSIVE; SPG63,PONTOCEREBELLAR HYPOPLASIA, TYPE 9; PCH9	GME	0	0.00047259	0.2
1:152086474	A	C	TCHH	stop_gained	NM_007113.4:c.83T>G	NP_009044.2:p.Leu28Ter	1	2	-	N/A	N/A	617252	UNCOMBABLE HAIR SYNDROME 3; UHS3	GME	0	0.00047259	1
1:204130493	TT	-	REN	frameshift_variant	NM_000537.4:c.299_300delAA	NP_000528.1:p.Lys100Serfs*4	3	10	-	DM	N/A	267430,613092	RENAL TUBULAR DYSGENESIS; RTD,HYPERURICEMIC NEPHROPATHY, FAMILIAL JUVENILE, 2; HNFJ2	GME	0	0.00047259	1
1:205039560	G	-	CNTN2	frameshift_variant	NM_005076.5:c.2440delG	NP_005067.1:p.Val814Trpfs*16	18,18	22,22	+,+	N/A	N/A	615400	EPILEPSY, FAMILIAL ADULT MYOCLONIC, 5; FAME5	GME	0	0.00047259	0.9
1:220357421	A	C	RAB3GAP2	stop_gained	NM_012414.4:c.1955T>G	NP_036546.2:p.Leu652Ter	19	35	-	DM	N/A	212720,614225	MARTSOLF SYNDROME,WARBURG MICRO SYNDROME 2; WARBM2	GME	0	0.00047259	0.7
1:26139210	C	-	SELENON	frameshift_variant	NM_020451.3:c.1315delC	NP_065184.2:p.Arg439Glufs*55	9,10	12,13	+,+	DM	N/A	255310,602771	MYOPATHY, CONGENITAL, WITH FIBER-TYPE DISPROPORTION; CFTD,RIGID SPINE MUSCULAR DYSTROPHY 1; RSMD1	GME	0	0.00047259	1
1:5964776	G	A	NPHP4	stop_gained	NM_015102.5:c.2044C>T	NP_055917.1:p.Arg682Ter	15,4,4	29,18,18	-,-,-	DM	Pathogenic	606966,606996	NEPHRONOPHTHISIS 4; NPHP4,SENIOR-LOKEN SYNDROME 4; SLSN4	GME	1.01878e-05	0.00047259	0.4
1:878241	G	-	SAMD11	frameshift_variant	NM_001385641.1:c.1858delG	NP_001372570.1:p.Ala620Hisfs*68	10	13	+	N/A	N/A			GME	0	0.00047259	0.8
10:103988197	G	A	ELOVL3	stop_gained	NM_152310.3:c.257G>A	NP_689523.1:p.Trp86Ter	3	4	+	N/A	N/A			GME	0	0.00047259	1
10:104861028	T	A	NT5C2	stop_gained	NM_012229.5:c.445A>T	NP_036361.1:p.Arg149Ter	5,6,4,6,5,6,5,6,5	17,18,16,18,17,18,17,18,17	-,-,-,-,-,-,-,-,-	DM	Pathogenic	613162	SPASTIC PARAPLEGIA 45, AUTOSOMAL RECESSIVE; SPG45	GME	0	0.00047259	0.7
10:49658789	A	-	ARHGAP22	frameshift_variant	NM_021226.4:c.1383delT	NP_067049.2:p.Met462Ter	7,9,9,8,9,9	8,10,10,9,10,10	-,-,-,-,-,-	N/A	N/A			GME	0	0.00047259	0.7
10:61829657	TG	-	ANK3	frameshift_variant	NM_020987.5:c.10981_10982delCA	NP_066267.2:p.Gln3661Valfs*22	37	43	-	DM	N/A	615493	MENTAL RETARDATION, AUTOSOMAL RECESSIVE 37; MRT37	GME	0	0.00047259	0.1
10:96006340	C	T	PLCE1	stop_gained	NM_016341.4:c.3058C>T	NP_057425.3:p.Gln1020Ter	7,7,7	31,31,31	+,+,+	DM	Pathogenic	610725	NEPHROTIC SYNDROME, TYPE 3; NPHS3	GME	0	0.00047259	0.8
11:20409695	T	A	PRMT3	stop_gained	NM_005788.4:c.159T>A	NP_005779.1:p.Cys53Ter	2	16	+	N/A	N/A			GME	0	0.00047259	0.6
11:34981980	C	-	PDHX	frameshift_variant	NM_003477.3:c.557delC	NP_003468.2:p.Pro186Glnfs*37	5,5	11,11	+,+	N/A	N/A	245349	PYRUVATE DEHYDROGENASE E3-BINDING PROTEIN DEFICIENCY; PDHXD	GME	0	0.00047259	0.9
11:45307614	C	A	SYT13	stop_gained	NM_020826.3:c.145G>T	NP_065877.1:p.Glu49Ter	1	6	-	N/A	N/A			GME	0	0.00047259	1
11:55032443	T	-	TRIM48	frameshift_variant	NM_024114.5:c.113delT	NP_077019.2:p.Phe38Serfs*2	2	5	+	N/A	N/A			GME	0	0.00047259	Not in GTEx
11:64951004	C	T	CAPN1	stop_gained	NM_001198868.2:c.397C>T	NP_001185797.1:p.Arg133Ter	3,3,3	21,21,21	+,+,+	DM	N/A	616907	SPASTIC PARAPLEGIA 76, AUTOSOMAL RECESSIVE; SPG76	GME	0	0.00047259	0.7
12:105425697	T	A	ALDH1L2	stop_gained	NM_001034173.4:c.2260A>T	NP_001029345.2:p.Lys754Ter	20	23	-	N/A	N/A			GME	0	0.00047259	0.6
12:111074306	G	-	TCTN1	splice_donor_variant	NM_001082538.3:c.843+1delG		7,7,7,7,4,7,7	13,14,14,14,11,13,14	+,+,+,+,+,+,+	N/A	Pathogenic	614173	JOUBERT SYNDROME 13; JBTS13	GME	0	0.00047259	0.2
12:14688694	C	T	PLBD1	stop_gained	NM_024829.6:c.743G>A	NP_079105.4:p.Trp248Ter	6	11	-	N/A	N/A			GME	0	0.00047259	0.9
12:65152974	A	-	GNS	frameshift_variant	NM_002076.4:c.83delT	NP_002067.1:p.Leu28Argfs*37	1	14	-	DM	Likely Pathogenic	252940	MUCOPOLYSACCHARIDOSIS, TYPE IIID; MPS3D	GME	0	0.00047259	0.4
12:88505578	G	-	CEP290	frameshift_variant	NM_025114.4:c.2110delC	NP_079390.3:p.Gln704Lysfs*12	20	53	-	N/A	N/A	610188,610189,611134,611755,615991	JOUBERT SYNDROME 5; JBTS5,SENIOR-LOKEN SYNDROME 6; SLSN6,MECKEL SYNDROME, TYPE 4; MKS4,LEBER CONGENITAL AMAUROSIS 10; LCA10,BARDET-BIEDL SYNDROME 14; BBS14	GME	0	0.00047259	0.2
12:96263263	T	A	CCDC38	stop_gained	NM_182496.3:c.1573A>T	NP_872302.2:p.Lys525Ter	14	15	-	N/A	N/A			GME	0	0.00047259	0.1
13:19999131	A	T	TPTE2	stop_gained	NM_199254.3:c.1422T>A	NP_954863.2:p.Cys474Ter	6,16,18,16	7,17,20,17	-,-,-,-	N/A	N/A			GME	0	0.00047259	1
13:36888397	-	T	SPART	frameshift_variant	NM_015087.5:c.1450dupA	NP_055902.1:p.Thr484Asnfs*13	5,5,5,5	8,8,8,8	-,-,-,-	DM	Pathogenic	275900	SPASTIC PARAPLEGIA 20, AUTOSOMAL RECESSIVE; SPG20	GME	0	0.00047259	0.8
13:42161796	G	-	VWA8	frameshift_variant	NM_015058.2:c.5123delC	NP_055873.1:p.Pro1708Hisfs*12	42	45	-	N/A	N/A			GME	0	0.00047259	0.9
14:20924117	-	A	APEX1	frameshift_variant	NM_001641.4:c.105dupA	NP_001632.2:p.Glu36Argfs*11	2,2,2,2	4,4,4,4	+,+,+,+	N/A	N/A			GME	0	0.00047259	0.8
14:47324351	A	C	MDGA2	stop_gained	NM_001113498.2:c.2552T>G	NP_001106970.3:p.Leu851Ter	11,15	13,17	-,-	N/A	N/A			GME	0	0.00047259	1
14:68257421	C	A	ZFYVE26	stop_gained	NM_015346.4:c.2623G>T	NP_056161.2:p.Glu875Ter	14	41	-	N/A	N/A	270700	SPASTIC PARAPLEGIA 15, AUTOSOMAL RECESSIVE; SPG15	GME	0	0.00047259	0.8
14:68274387	T	-	ZFYVE26	frameshift_variant	NM_015346.4:c.614delA	NP_056161.2:p.Gln205Argfs*10	4	41	-	N/A	N/A	270700	SPASTIC PARAPLEGIA 15, AUTOSOMAL RECESSIVE; SPG15	GME	0	0.00047259	0.8
15:44905629	-	TG	SPG11	frameshift_variant	NM_025137.4:c.3143_3144dupCA	NP_079413.3:p.Asp1049Glnfs*5	17,17	40,38	-,-	DM	N/A	602099,604360,616668	AMYOTROPHIC LATERAL SCLEROSIS 5, JUVENILE; ALS5,SPASTIC PARAPLEGIA 11, AUTOSOMAL RECESSIVE; SPG11,CHARCOT-MARIE-TOOTH DISEASE, AXONAL, TYPE 2X; CMT2X	GME	0	0.00047259	0.2
15:44907563	G	T	SPG11	stop_gained	NM_025137.4:c.3036C>A	NP_079413.3:p.Tyr1012Ter	16,16	40,38	-,-	DM	N/A	602099,604360,616668	AMYOTROPHIC LATERAL SCLEROSIS 5, JUVENILE; ALS5,SPASTIC PARAPLEGIA 11, AUTOSOMAL RECESSIVE; SPG11,CHARCOT-MARIE-TOOTH DISEASE, AXONAL, TYPE 2X; CMT2X	GME	0	0.00047259	0.2
15:66257386	-	C	MEGF11	frameshift_variant	NM_001385028.1:c.972dupG	NP_001371957.1:p.Gln325Alafs*12	8	22	-	N/A	N/A			GME	0	0.00047259	0.7
15:72987563	-	A	BBS4	frameshift_variant	NM_033028.5:c.75dupA	NP_149017.2:p.Ala26Serfs*24	2,2	15,16	+,+	N/A	Uncertain Significance	615982	BARDET-BIEDL SYNDROME 4; BBS4	GME	0	0.00047259	0.6
15:75646202	T	-	NEIL1	frameshift_variant	NM_024608.4:c.842delT	NP_078884.2:p.Phe281Serfs*25	6,5,6	10,9,10	+,+,+	N/A	N/A			GME	0	0.00047259	0.1
16:20651790	G	T	ACSM1	stop_gained	NM_001318890.3:c.1109C>A	NP_001305819.1:p.Ser370Ter	7,7	13,13	-,-	N/A	N/A			GME	0	0.00047259	0.8
16:22277825	G	-	EEF2K	frameshift_variant	NM_013302.5:c.1557delG	NP_037434.2:p.Lys520Serfs*63	13	17	+	N/A	N/A			GME	0	0.00047259	0.6
16:29857209	G	T	MVP	stop_gained	NM_005115.5:c.2047G>T	NP_005106.2:p.Glu683Ter	11,11,10,11	14,14,13,14	+,+,+,+	N/A	N/A			GME	0	0.00047259	0.8
16:343513	CT	-	AXIN1	frameshift_variant	NM_003502.4:c.2160_2161delAG	NP_003493.1:p.Arg720Serfs*61	7,7	10,9	-,-	N/A	N/A	114550,607864	HEPATOCELLULAR CARCINOMA,CAUDAL DUPLICATION ANOMALY	GME	0	0.00047259	0.9
16:46629500	CT	-	SHCBP1	frameshift_variant	NM_024745.5:c.1427_1428delAG	NP_079021.4:p.Glu476Valfs*28	10,9,10	13,12,13	-,-,-	N/A	N/A			GME	0	0.00047259	0.8
16:57693410	G	T	ADGRG1	stop_gained	NM_005682.7:c.1390G>T	NP_005673.3:p.Glu464Ter	8,10,9,10,10,10,10,10,10,10,10,10,8,10,10,10,10,10,10,10,8,10,8,10,10,10,10,8,10	11,13,12,13,13,13,13,13,13,13,13,13,11,13,13,13,13,13,13,13,11,13,11,13,13,13,13,11,13	+,+,+,+,+,+,+,+,+,+,+,+,+,+,+,+,+,+,+,+,+,+,+,+,+,+,+,+,+	N/A	N/A	606854,615752	POLYMICROGYRIA, BILATERAL FRONTOPARIETAL; BFPP,POLYMICROGYRIA, BILATERAL PERISYLVIAN, AUTOSOMAL RECESSIVE; BPPR	GME	0	0.00047259	0.8
16:58324975	-	T	PRSS54	frameshift_variant	NM_001305173.2:c.151dupA	NP_001292102.1:p.Met51Asnfs*49	2,2	5,5	-,-	N/A	N/A			GME	0	0.00047259	0.8
17:38859781	C	-	KRT24	frameshift_variant	NM_019016.3:c.165delG	NP_061889.2:p.Ser56Leufs*18	1	8	-	N/A	N/A			GME	0	0.00047259	1
17:48736719	C	T	ABCC3	stop_gained	NM_003786.4:c.796C>T	NP_003777.2:p.Gln266Ter	7,7	12,31	+,+	N/A	N/A			GME	0	0.00047259	0.2
17:4925567	C	T	KIF1C	stop_gained	NM_006612.6:c.2191C>T	NP_006603.2:p.Arg731Ter	20	21	+	DM	Pathogenic	611302	SPASTIC ATAXIA 2, AUTOSOMAL RECESSIVE; SPAX2	GME	0	0.00047259	0.5
17:5041500	-	C	USP6	frameshift_variant	NM_001304284.2:c.1011dupC	NP_001291213.1:p.Val338Argfs*6	12,12	29,29	+,+	N/A	N/A			GME	0	0.00047259	0.5
19:1457116	C	T	APC2	stop_gained	NM_005883.3:c.1081C>T	NP_005874.1:p.Gln361Ter	8,8	14,14	+,+	DM	Pathogenic	617169	SOTOS SYNDROME 3; SOTOS3	GME	0	0.00047259	0.1
19:18177410	G	-	IL12RB1	frameshift_variant	NM_005535.3:c.1425delC	NP_005526.1:p.Gly476Alafs*3	12,12,13	17,17,18	-,-,-	DM	N/A	614891	IMMUNODEFICIENCY 30; IMD30	GME	0	0.00047259	0.5
19:18179254	G	-	IL12RB1	frameshift_variant	NM_005535.3:c.1272delC	NP_005526.1:p.Glu425Argfs*30	11,11,12	17,17,18	-,-,-	DM	N/A	614891	IMMUNODEFICIENCY 30; IMD30	GME	0	0.00047259	0.5
19:18182961	G	-	IL12RB1	frameshift_variant	NM_005535.3:c.982delC	NP_005526.1:p.Leu328Ter	9,9,10,9	17,17,18,10	-,-,-,-	N/A	N/A	614891	IMMUNODEFICIENCY 30; IMD30	GME	0	0.00047259	1
19:36558256	CT	-	WDR62	frameshift_variant	NM_001083961.2:c.613_614delTC	NP_001077430.1:p.Ser205Leufs*26	6,6	32,32	+,+	N/A	N/A	604317	MICROCEPHALY 2, PRIMARY, AUTOSOMAL RECESSIVE, WITH OR WITHOUT CORTICAL MALFORMATIONS; MCPH2	GME	0	0.00047259	0.8
19:36577678	-	G	WDR62	frameshift_variant	NM_001083961.2:c.1732dupG	NP_001077430.1:p.Asp578Glyfs*25	13,13	32,32	+,+	N/A	N/A	604317	MICROCEPHALY 2, PRIMARY, AUTOSOMAL RECESSIVE, WITH OR WITHOUT CORTICAL MALFORMATIONS; MCPH2	GME	0	0.00047259	0.8
19:41008743	T	-	SPTBN4	frameshift_variant	NM_020971.3:c.1266delT	NP_066022.2:p.Arg423Glyfs*18	10	35	+	N/A	N/A	617519	NEURODEVELOPMENTAL DISORDER WITH HYPOTONIA, NEUROPATHY, AND DEAFNESS; NEDHND	GME	0	0.00047259	0.1
19:41206031	G	-	COQ8B	frameshift_variant	NM_024876.4:c.1084delC	NP_079152.3:p.Arg362Aspfs*21	10,11	13,14	-,-	N/A	N/A	615573	NEPHROTIC SYNDROME, TYPE 9; NPHS9	GME	0	0.00047259	0.6
19:46289681	C	-	DMWD	frameshift_variant	NM_004943.2:c.1073delG	NP_004934.1:p.Gly358Alafs*301	3	5	-	N/A	N/A			GME	0	0.00047259	0.7
19:57085832	C	T	ZNF470	stop_gained	NM_001001668.4:c.130C>T	NP_001001668.3:p.Gln44Ter	2	4	+	N/A	N/A			GME	0	0.00047259	0.6
19:8197875	G	C	FBN3	stop_gained	NM_032447.5:c.1707C>G	NP_115823.3:p.Tyr569Ter	13,13	63,63	-,-	N/A	N/A			GME	0	0.00047259	1
2:132289360	-	T	CCDC74A	frameshift_variant	NM_001258306.3:c.470dupT	NP_001245235.1:p.Gln158Thrfs*13	4,4,4,4,4,4,4,4,4,4,4	7,7,8,8,8,8,7,8,8,8,8	+,+,+,+,+,+,+,+,+,+,+	N/A	N/A			GME	0	0.00047259	0.9
2:135872816	C	-	RAB3GAP1	frameshift_variant	NM_012233.3:c.513delC	NP_036365.1:p.His171Glnfs*8	7,7	24,25	+,+	DM	N/A	600118	WARBURG MICRO SYNDROME 1; WARBM1	GME	0	0.00047259	0.9
2:20200217	T	A	MATN3	stop_gained	NM_002381.5:c.1153A>T	NP_002372.1:p.Lys385Ter	5	8	-	N/A	N/A	140600,607078,608728	OSTEOARTHRITIS SUSCEPTIBILITY 2; OS2,EPIPHYSEAL DYSPLASIA, MULTIPLE, 5; EDM5,SPONDYLOEPIMETAPHYSEAL DYSPLASIA, MATRILIN-3 RELATED	GME	0	0.00047259	0.9
2:202572666	AG	-	ALS2	frameshift_variant	NM_020919.4:c.4328_4329delCT	NP_065970.2:p.Ser1443Cysfs*20	27	33	-	DM	N/A	205100,606353,607225	AMYOTROPHIC LATERAL SCLEROSIS 2, JUVENILE; ALS2,PRIMARY LATERAL SCLEROSIS, JUVENILE; PLSJ,SPASTIC PARALYSIS, INFANTILE-ONSET ASCENDING; IAHSP	GME	0	0.00047259	0.7
2:31409331	A	-	CAPN14	frameshift_variant	NM_001145122.2:c.1608delT	NP_001138594.1:p.Gln537Asnfs*6	15,12	21,18	-,-	N/A	N/A			GME	0	0.00047259	0.1
20:422233	-	T	TBC1D20	frameshift_variant	NM_144628.4:c.625dupA	NP_653229.1:p.Ser209Lysfs*3	5	8	-	N/A	N/A	615663	WARBURG MICRO SYNDROME 4; WARBM4	GME	0	0.00047259	0.7
20:47570142	-	C	ARFGEF2	frameshift_variant	NM_006420.3:c.656dupC	NP_006411.2:p.Val220Cysfs*35	6	39	+	DM	Pathogenic	608097	PERIVENTRICULAR HETEROTOPIA WITH MICROCEPHALY, AUTOSOMAL RECESSIVE; ARPHM	GME	0	0.00047259	1
20:61340997	C	-	NTSR1	frameshift_variant	NM_002531.3:c.439delC	NP_002522.2:p.Leu147Cysfs*16	1	4	+	N/A	N/A			GME	0	0.00047259	0.1
3:118866200	C	G	TEX55	stop_gained	NM_152539.3:c.1164C>G	NP_689752.2:p.Tyr388Ter	1	3	+	N/A	N/A			GME	0	0.00047259	0.7
3:58183609	A	-	DNASE1L3	frameshift_variant	NM_004944.4:c.643delT	NP_004935.1:p.Trp215Glyfs*2	6,5	8,7	-,-	DM	Pathogenic	614420	SYSTEMIC LUPUS ERYTHEMATOSUS 16; SLEB16	GME	0	0.00047259	0.9
4:175184227	C	T	FBXO8	stop_gained	NM_012180.3:c.17G>A	NP_036312.2:p.Trp6Ter	1	5	-	N/A	N/A			GME	0	0.00047259	0.9
4:27009210	-	C	STIM2	frameshift_variant	NM_020860.4:c.1037dupC	NP_065911.3:p.Val347Cysfs*14	8,8,8	12,12,13	+,+,+	N/A	N/A			GME	0	0.00047259	0.5
5:158747483	AG	-	IL12B	frameshift_variant	NM_002187.3:c.527_528delCT	NP_002178.2:p.Ser176Cysfs*12	4	6	-	DM	N/A	614890	IMMUNODEFICIENCY 29; IMD29	GME	0	0.00047259	1
5:179267937	G	A	MRNIP	stop_gained	NM_016175.4:c.472C>T	NP_057259.2:p.Gln158Ter	6,4	7,5	-,-	N/A	N/A			GME	0	0.00047259	0.7
5:37138841	G	A	CPLANE1	stop_gained	NM_023073.4:c.8611C>T	NP_075561.3:p.Gln2871Ter	44	51	-	N/A	N/A	277170,614615	OROFACIODIGITAL SYNDROME VI; OFD6,JOUBERT SYNDROME 17; JBTS17	GME	0	0.00047259	0.8
6:135748344	G	A	AHI1	stop_gained	NM_017651.5:c.2725C>T	NP_060121.3:p.Gln909Ter	17,17,17,17,17,17	25,25,25,25,25,21	-,-,-,-,-,-	N/A	N/A	608629	JOUBERT SYNDROME 3; JBTS3	GME	0	0.00047259	0.4
6:152536111	C	A	SYNE1	stop_gained	NM_033071.4:c.22063G>T	NP_149062.2:p.Glu7355Ter	120120	145144	-,-	N/A	N/A	610743,612998	SPINOCEREBELLAR ATAXIA, AUTOSOMAL RECESSIVE 8; SCAR8,EMERY-DREIFUSS MUSCULAR DYSTROPHY 4, AUTOSOMAL DOMINANT; EDMD4	GME	0	0.00047259	0.3
6:24528265	-	C	ALDH5A1	frameshift_variant	NM_001080.3:c.1215dupC	NP_001071.1:p.Val406Argfs*16	7,8,9	9,10,11	+,+,+	DM	N/A	271980	SUCCINIC SEMIALDEHYDE DEHYDROGENASE DEFICIENCY; SSADHD	GME	0	0.00047259	1
6:31939118	TC	-	DXO	frameshift_variant	NM_005510.4:c.334_335delGA	NP_005501.2:p.Glu112Thrfs*32	1	6	-	N/A	N/A			GME	0	0.00047259	0.3
6:33385279	T	-	CUTA	frameshift_variant	NM_001014840.2:c.236delA	NP_001014840.1:p.Lys79Argfs*15	1,1,1,2,2	5,5,5,6,6	-,-,-,-,-	N/A	N/A			GME	0	0.00047259	0.9
6:38906579	AA	-	DNAH8	frameshift_variant	NM_001206927.2:c.11824_11825delAA	NP_001193856.1:p.Lys3942Valfs*18,	75,78	89,92	+,+	N/A	N/A			GME	0	0.00047259	1
7:127235994	C	T	FSCN3	stop_gained	NM_020369.3:c.778C>T	NP_065102.1:p.Gln260Ter	2	6	+	N/A	N/A			GME	0	0.00047259	0.2
7:7571378	T	-	COL28A1	frameshift_variant	NM_001037763.3:c.282delA	NP_001032852.2:p.Ala95Profs*30	2	34	-	N/A	N/A			GME	0	0.00047259	0.5
8:100123409	G	T	VPS13B	stop_gained	NM_017890.5:c.664G>T	NP_060360.3:p.Glu222Ter	5,5,5,5	7,17,61,61	+,+,+,+	DM	N/A	216550	COHEN SYNDROME; COH1	GME	0	0.00047259	0.2
8:100779135	TA	-	VPS13B	frameshift_variant	NM_017890.5:c.7259_7260delTA	NP_060360.3:p.Leu2420Cysfs*18	39,39	61,61	+,+	DM	N/A	216550	COHEN SYNDROME; COH1	GME	0	0.00047259	0.2
8:22262490	CA	-	SLC39A14	frameshift_variant	NM_001128431.4:c.268_269delAC	NP_001121903.1:p.Thr90Valfs*3	2,2,2,1,1,1,1,1,1,1	9,9,9,8,8,8,8,8,8,8	+,+,+,+,+,+,+,+,+,+	N/A	N/A	144755,617013	HYPEROSTOSIS CRANIALIS INTERNA; HCIN,HYPERMANGANESEMIA WITH DYSTONIA 2; HMNDYT2	GME	0	0.00047259	1
8:37607362	C	-	ERLIN2	frameshift_variant	NM_007175.8:c.549delC	NP_009106.1:p.Tyr183Ter	7,7	11,11	+,+	DM	N/A	611225	SPASTIC PARAPLEGIA 18, AUTOSOMAL RECESSIVE; SPG18	GME	0	0.00047259	0.8
9:139637276	C	T	LCN10	stop_gained	NM_001001712.3:c.80G>A	NP_001001712.2:p.Trp27Ter	1,1,1	6,5,5	-,-,-	N/A	N/A			GME	0	0.00047259	0.1
9:19120908	G	A	PLIN2	stop_gained	NM_001122.4:c.565C>T	NP_001113.2:p.Gln189Ter	4	7	-	N/A	N/A			GME	0	0.00047259	0.8
9:95526798	G	A	BICD2	stop_gained	NM_001003800.2:c.229C>T	NP_001003800.1:p.Gln77Ter	1,1	7,8	-,-	N/A	N/A	615290,618291	SPINAL MUSCULAR ATROPHY, LOWER EXTREMITY-PREDOMINANT, 2A, CHILDHOOD ONSET, AUTOSOMAL DOMINANT; SMALED2A,SPINAL MUSCULAR ATROPHY, LOWER EXTREMITY-PREDOMINANT, 2B, PRENATAL ONSET, AUTOSOMAL DOMINANT; SMALED2B	GME	0	0.00047259	1
X:129771226	-	C	ENOX2	frameshift_variant	NM_182314.3:c.1375_1376insG	NP_872114.1:p.Gln459Argfs*23	9,8,8	13,12,12	#N/A	N/A	N/A	N/A	N/A	GME	0	0.00047259	1
1Clinical significance (DM, DM?) reported in HGMD in the gene where the LoF is identified
2Clinical significance of variants (P, LP, VUS) reported in ClinVar in the gene where the LoF is identified
3Source of dataset where the homozygous LoF was identified
4Mean expression value of a transcript for GTEx tissue samples
